# Creating simple predictive models in ecology, conservation and environmental policy based on Bayesian belief networks

**DOI:** 10.1101/2024.06.12.598033

**Authors:** Victoria Dominguez Almela, Abigail R Croker, Richard Stafford

**Affiliations:** School of Geography and Environmental Sciences, University of Southampton, UK; Centre for Environmental Policy, Imperial College London, UK; Department of Life and Environmental Sciences, Bournemouth University, Poole, UK

## Abstract

Predictive models are often complex to produce and interpret, yet can offer valuable insights for management, conservation and policy-making through relatively simple approaches. We demonstrate that by using straightforward concepts to describe interactions between model components, predictive models can be effectively constructed using basic spreadsheet tools. Using a new R package (BBNet), these models can be analysed, visualised, and sensitivity tested to assess how information flows through the system’s components. The models are based on Bayesian belief networks (BBN) but adapted to overcome some of the complexity and shortcomings of the traditional BBN approach. The models are not fully quantitative, but outcomes between different modelled scenarios can be considered ordinally (i.e. ranked). Parameterisation of models can also be through data, literature, expert opinion, or questionnaires and surveys of opinion. While we have focussed on the use of the models in environmental and ecological problems (including with links to management and social outcomes), their application does not need to be restricted to these disciplines, and use in financial systems, molecular biology, political sciences and many other disciplines are possible.
