## Supplementary material 1 for "Creating simple predictive models in ecology, conservation and environmental policy based on Bayesian belief networks": MPANetwork.csv

	Lobster fishery	Finfish fishery	Fish density	Seals	Lobster Recruitment	Divers	Spiny lobster	Lobster	Snails	Algae	Revenue
Lobster fishery							-3	-4			4
Finfish fishery			-3								3
Fish density				3	-2
Seals			-2				-3	-3
Lobster Recruitment							4	4
Divers							-1	-2			3
Spiny lobster						3		-1	-3
Lobster						3	-1		-3
Snails							3	3		-2
Algae					3		3	3	3
Revenue
