## Supplementary material 1 for "Creating simple predictive models in ecology, conservation and environmental policy based on Bayesian belief networks": RockyShoreNetwork.csv

	Dogwhelk	Topshell	Limpet	Periwinkle	Barnacle	Green Algae	Biofilm	Corline algae	Fucoid Algae
Dogwhelk		-1	-2	-2	-3
Topshell			-1	-1		-3	-3
Limpet		-2		-2		-4	-4
Periwinkle		-1	-1			-3	-3
Barnacle
Green Algae							-2	-3	-1
Biofilm
Corline algae
Fucoid Algae
