## Supplementary material 1 for "Creating simple predictive models in ecology, conservation and environmental policy based on Bayesian belief networks": RockyShoreNetworkDiagram.csv

id	node.type	node.name	Dogwhelk	Topshell	Limpet	Periwinkle	Barnacle	Green Algae	Biofilm	Corline algae	Fucoid Algae
s01	1	Dogwhelk		-1	-2	-2	-3
s02	2	Topshell			-1	-1		-3	-3
s03	2	Limpet		-2		-2		-4	-4
s04	2	Periwinkle		-1	-1			-3	-3
s05	3	Barnacle
s06	4	Green Algae							-2	-3	-1
s07	4	Biofilm
s08	4	Corline algae
s09	4	Fucoid Algae
